# The effect of age and sex on the rate of de novo mutations in barn owls

**DOI:** 10.64898/2026.02.17.706346

**Authors:** Alexandros Topaloudis, Anne-Lyse Ducrest, Ana Drago-Rosa, Céline Simon, Bettina Almasi, Alexandre Roulin, Jérôme Goudet

## Abstract

The rate of new mutations is the ultimate source of genetic variation, and thus, a fundamental quantity in evolution. Mutation rates vary across the tree of life, influenced by selection pressures and life-history traits. Within species, mutation rates and types show subtle differences between sexes as well as a positive association with parental age. Most of the direct estimates come from a few mammal species, often primates, and their generality has not been fully realised. Using 33 parent-offspring trios, we investigate the mutation rate in the barn owl (*Tyto alba*) and show that this species has a mutation rate of 5.6 × 10^−9^, matching rates of passerine species with a similar generation time of 2-3 years. Using different phasing methods we show that fathers pass on twice as many mutations as mothers and identify subtle differences in the sex-specific spectra of mutations. We also find that the number of mutations increases with paternal age, bringing direct evidence for germline senescence in birds. While across-species mutation rates and types appear conserved, the potential for within species variation due to age is substantial.
