## Supplementary Table 1 for "The effect of age and sex on the rate of de novo mutations in barn owls"

family	trio	kid	father	mother	ss	position	reference	alternative	dp_kid	dp_dad	dp_mom	dp_cum	cg	fnr	denominator	kid_hatch	dad_hatch	mom_hatch	dad_age	mom_age	dad_minyear	mom_minyear	dad_compound	mom_compound	trinuc	seg_origin	read_origin	phase	cpgi	CpG	code
1	1	877511	875626	862783	Super-Scaffold_2	57817827	C	T	69.0871	60.1769	76.8527	206.1167	887160257	0.032527938	1716605526	1998	NA	NA	NA	NA	1995	1988	3	10	TCG	0	0	0	0	1	CpG-TpG
1	1	877511	875626	862783	Super-Scaffold_3	5582527	T	G	69.0871	60.1769	76.8527	206.1167	887160257	0.032527938	1716605526	1998	NA	NA	NA	NA	1995	1988	3	10	GTT	0	0	0	0	0	T-G
1	1	877511	875626	862783	Super-Scaffold_5	6828288	G	A	69.0871	60.1769	76.8527	206.1167	887160257	0.032527938	1716605526	1998	NA	NA	NA	NA	1995	1988	3	10	CGA	0	1	1	0	0	C-T
1	1	877511	875626	862783	Super-Scaffold_9	38104720	C	T	69.0871	60.1769	76.8527	206.1167	887160257	0.032527938	1716605526	1998	NA	NA	NA	NA	1995	1988	3	10	TCG	0	2	2	0	1	CpG-TpG
1	1	877511	875626	862783	Super-Scaffold_10	4566850	C	A	69.0871	60.1769	76.8527	206.1167	887160257	0.032527938	1716605526	1998	NA	NA	NA	NA	1995	1988	3	10	TCC	0	0	0	0	0	C-A
1	1	877511	875626	862783	Super-Scaffold_18	8778083	T	C	69.0871	60.1769	76.8527	206.1167	887160257	0.032527938	1716605526	1998	NA	NA	NA	NA	1995	1988	3	10	CTC	0	1	1	0	0	T-C
1	1	877511	875626	862783	Super-Scaffold_23	757104	C	T	69.0871	60.1769	76.8527	206.1167	887160257	0.032527938	1716605526	1998	NA	NA	NA	NA	1995	1988	3	10	ACG	0	2	2	0	1	CpG-TpG
1	1	877511	875626	862783	Super-Scaffold_23	15381839	C	T	69.0871	60.1769	76.8527	206.1167	887160257	0.032527938	1716605526	1998	NA	NA	NA	NA	1995	1988	3	10	GCG	0	2	2	0	1	CpG-TpG
1	1	877511	875626	862783	Super-Scaffold_26	7260150	G	C	69.0871	60.1769	76.8527	206.1167	887160257	0.032527938	1716605526	1998	NA	NA	NA	NA	1995	1988	3	10	AGA	0	0	0	0	0	C-G
1	1	877511	875626	862783	Super-Scaffold_28	8314204	C	T	69.0871	60.1769	76.8527	206.1167	887160257	0.032527938	1716605526	1998	NA	NA	NA	NA	1995	1988	3	10	ACG	0	0	0	0	1	CpG-TpG
1	1	877511	875626	862783	Super-Scaffold_32	8856218	C	T	69.0871	60.1769	76.8527	206.1167	887160257	0.032527938	1716605526	1998	NA	NA	NA	NA	1995	1988	3	10	CCG	0	1	1	1	1	CpG-TpG
1	1	877511	875626	862783	Super-Scaffold_33	12650024	C	A	69.0871	60.1769	76.8527	206.1167	887160257	0.032527938	1716605526	1998	NA	NA	NA	NA	1995	1988	3	10	ACC	0	2	2	0	0	C-A
1	1	877511	875626	862783	Super-Scaffold_34	5255760	A	G	69.0871	60.1769	76.8527	206.1167	887160257	0.032527938	1716605526	1998	NA	NA	NA	NA	1995	1988	3	10	GAC	0	1	1	0	0	T-C
1	1	877511	875626	862783	Super-Scaffold_41	11174562	C	A	69.0871	60.1769	76.8527	206.1167	887160257	0.032527938	1716605526	1998	NA	NA	NA	NA	1995	1988	3	10	TCT	0	1	1	0	0	C-A
1	1	877511	875626	862783	Super-Scaffold_41	17716458	T	C	69.0871	60.1769	76.8527	206.1167	887160257	0.032527938	1716605526	1998	NA	NA	NA	NA	1995	1988	3	10	CTC	0	0	0	0	0	T-C
1	1	877511	875626	862783	Super-Scaffold_45	40470576	G	A	69.0871	60.1769	76.8527	206.1167	887160257	0.032527938	1716605526	1998	NA	NA	NA	NA	1995	1988	3	10	CGA	0	2	2	0	0	C-T
1	2	877825	875626	862783	Super-Scaffold_3	4130014	G	T	52.7761	60.1769	76.8527	189.8057	858209736	0.06685293	1601671802	1999	NA	NA	NA	NA	1995	1988	4	11	TGC	1	0	1	0	1	C-A
1	2	877825	875626	862783	Super-Scaffold_7	24182614	G	A	52.7761	60.1769	76.8527	189.8057	858209736	0.06685293	1601671802	1999	NA	NA	NA	NA	1995	1988	4	11	CGC	2	0	2	0	1	CpG-TpG
1	2	877825	875626	862783	Super-Scaffold_7	28682292	T	A	52.7761	60.1769	76.8527	189.8057	858209736	0.06685293	1601671802	1999	NA	NA	NA	NA	1995	1988	4	11	CTG	1	1	1	0	0	T-A
1	2	877825	875626	862783	Super-Scaffold_9	414326	C	G	52.7761	60.1769	76.8527	189.8057	858209736	0.06685293	1601671802	1999	NA	NA	NA	NA	1995	1988	4	11	CCA	1	1	1	1	0	C-G
1	2	877825	875626	862783	Super-Scaffold_9	5137321	A	T	52.7761	60.1769	76.8527	189.8057	858209736	0.06685293	1601671802	1999	NA	NA	NA	NA	1995	1988	4	11	CAA	1	1	1	0	0	T-A
1	2	877825	875626	862783	Super-Scaffold_17	2865129	C	A	52.7761	60.1769	76.8527	189.8057	858209736	0.06685293	1601671802	1999	NA	NA	NA	NA	1995	1988	4	11	CCC	1	1	1	0	0	C-A
1	2	877825	875626	862783	Super-Scaffold_22	25311920	G	A	52.7761	60.1769	76.8527	189.8057	858209736	0.06685293	1601671802	1999	NA	NA	NA	NA	1995	1988	4	11	CGC	1	0	1	0	1	CpG-TpG
1	2	877825	875626	862783	Super-Scaffold_22	33339164	A	T	52.7761	60.1769	76.8527	189.8057	858209736	0.06685293	1601671802	1999	NA	NA	NA	NA	1995	1988	4	11	CAT	1	1	1	0	0	T-A
1	2	877825	875626	862783	Super-Scaffold_28	659423	G	A	52.7761	60.1769	76.8527	189.8057	858209736	0.06685293	1601671802	1999	NA	NA	NA	NA	1995	1988	4	11	TGA	2	0	2	0	0	C-T
1	2	877825	875626	862783	Super-Scaffold_33	1491280	G	A	52.7761	60.1769	76.8527	189.8057	858209736	0.06685293	1601671802	1999	NA	NA	NA	NA	1995	1988	4	11	GGA	1	1	1	0	0	C-T
1	2	877825	875626	862783	Super-Scaffold_1000006	34910093	G	A	52.7761	60.1769	76.8527	189.8057	858209736	0.06685293	1601671802	1999	NA	NA	NA	NA	1995	1988	4	11	CGC	2	2	2	0	1	CpG-TpG
1	3	889272	861530	881115	Super-Scaffold_9	42252553	T	C	45.1776	77.9925	64.6236	187.7937	872564937	0.053685956	1651440909	2001	NA	NA	NA	NA	1994	1996	7	5	ATG	1	1	1	0	0	T-C
1	3	889272	861530	881115	Super-Scaffold_14	52916194	C	T	45.1776	77.9925	64.6236	187.7937	872564937	0.053685956	1651440909	2001	NA	NA	NA	NA	1994	1996	7	5	GCG	1	1	1	0	1	CpG-TpG
1	3	889272	861530	881115	Super-Scaffold_16	24723323	C	T	45.1776	77.9925	64.6236	187.7937	872564937	0.053685956	1651440909	2001	NA	NA	NA	NA	1994	1996	7	5	CCT	1	1	1	0	0	C-T
1	3	889272	861530	881115	Super-Scaffold_41	3541434	G	A	45.1776	77.9925	64.6236	187.7937	872564937	0.053685956	1651440909	2001	NA	NA	NA	NA	1994	1996	7	5	TGG	2	2	2	0	0	C-T
1	4	M005452	877825	892465	Super-Scaffold_1	14879785	C	T	41.8732	52.7761	53.3187	147.968	817347883	0.074951036	1512173625	2006	1999	NA	7	NA	NA	2001	7	5	ACA	1	1	1	1	0	C-T
1	4	M005452	877825	892465	Super-Scaffold_2	63721401	G	A	41.8732	52.7761	53.3187	147.968	817347883	0.074951036	1512173625	2006	1999	NA	7	NA	NA	2001	7	5	TGG	2	2	2	0	0	C-T
1	4	M005452	877825	892465	Super-Scaffold_6	10085157	G	A	41.8732	52.7761	53.3187	147.968	817347883	0.074951036	1512173625	2006	1999	NA	7	NA	NA	2001	7	5	CGC	2	2	2	0	1	CpG-TpG
1	4	M005452	877825	892465	Super-Scaffold_7	20004051	G	A	41.8732	52.7761	53.3187	147.968	817347883	0.074951036	1512173625	2006	1999	NA	7	NA	NA	2001	7	5	AGC	1	0	1	0	1	CpG-TpG
1	4	M005452	877825	892465	Super-Scaffold_10	29375465	G	A	41.8732	52.7761	53.3187	147.968	817347883	0.074951036	1512173625	2006	1999	NA	7	NA	NA	2001	7	5	CGG	1	1	1	0	0	C-T
1	4	M005452	877825	892465	Super-Scaffold_14	1327065	G	A	41.8732	52.7761	53.3187	147.968	817347883	0.074951036	1512173625	2006	1999	NA	7	NA	NA	2001	7	5	CGC	2	2	2	0	1	CpG-TpG
1	4	M005452	877825	892465	Super-Scaffold_14	12044724	G	A	41.8732	52.7761	53.3187	147.968	817347883	0.074951036	1512173625	2006	1999	NA	7	NA	NA	2001	7	5	CGG	1	1	1	0	0	C-T
1	4	M005452	877825	892465	Super-Scaffold_17	8729781	C	A	41.8732	52.7761	53.3187	147.968	817347883	0.074951036	1512173625	2006	1999	NA	7	NA	NA	2001	7	5	ACG	1	1	1	0	1	C-A
1	4	M005452	877825	892465	Super-Scaffold_21	16395028	C	T	41.8732	52.7761	53.3187	147.968	817347883	0.074951036	1512173625	2006	1999	NA	7	NA	NA	2001	7	5	CCT	0	0	0	0	0	C-T
1	4	M005452	877825	892465	Super-Scaffold_23	16144905	C	T	41.8732	52.7761	53.3187	147.968	817347883	0.074951036	1512173625	2006	1999	NA	7	NA	NA	2001	7	5	TCA	1	1	1	0	0	C-T
1	4	M005452	877825	892465	Super-Scaffold_29	12674797	T	C	41.8732	52.7761	53.3187	147.968	817347883	0.074951036	1512173625	2006	1999	NA	7	NA	NA	2001	7	5	CTG	2	2	2	0	0	T-C
1	4	M005452	877825	892465	Super-Scaffold_38	30942918	T	G	41.8732	52.7761	53.3187	147.968	817347883	0.074951036	1512173625	2006	1999	NA	7	NA	NA	2001	7	5	CTT	1	1	1	0	0	T-G
1	4	M005452	877825	892465	Super-Scaffold_20000042	2065442	T	C	41.8732	52.7761	53.3187	147.968	817347883	0.074951036	1512173625	2006	1999	NA	7	NA	NA	2001	7	5	GTA	1	1	1	0	0	T-C
1	5	M011012	889272	M005452	Super-Scaffold_1	5671549	A	T	55.2126	45.1776	41.8732	142.2634	830055602	0.02113583	1625023376	2007	2001	2006	6	1	NA	NA	6	1	CAA	0	1	1	0	0	T-A
1	5	M011012	889272	M005452	Super-Scaffold_2	83357480	C	T	55.2126	45.1776	41.8732	142.2634	830055602	0.02113583	1625023376	2007	2001	2006	6	1	NA	NA	6	1	GCT	0	2	2	0	0	C-T
1	5	M011012	889272	M005452	Super-Scaffold_6	52766321	G	A	55.2126	45.1776	41.8732	142.2634	830055602	0.02113583	1625023376	2007	2001	2006	6	1	NA	NA	6	1	CGA	0	0	0	0	0	C-T
1	5	M011012	889272	M005452	Super-Scaffold_9	33163166	T	A	55.2126	45.1776	41.8732	142.2634	830055602	0.02113583	1625023376	2007	2001	2006	6	1	NA	NA	6	1	CTT	0	0	0	0	0	T-A
1	5	M011012	889272	M005452	Super-Scaffold_14	38865427	A	G	55.2126	45.1776	41.8732	142.2634	830055602	0.02113583	1625023376	2007	2001	2006	6	1	NA	NA	6	1	CAC	0	0	0	0	0	T-C
1	5	M011012	889272	M005452	Super-Scaffold_16	33143095	C	T	55.2126	45.1776	41.8732	142.2634	830055602	0.02113583	1625023376	2007	2001	2006	6	1	NA	NA	6	1	GCG	0	1	1	0	1	CpG-TpG
1	5	M011012	889272	M005452	Super-Scaffold_18	14540460	T	C	55.2126	45.1776	41.8732	142.2634	830055602	0.02113583	1625023376	2007	2001	2006	6	1	NA	NA	6	1	CTG	0	0	0	0	0	T-C
1	5	M011012	889272	M005452	Super-Scaffold_22	10262026	G	A	55.2126	45.1776	41.8732	142.2634	830055602	0.02113583	1625023376	2007	2001	2006	6	1	NA	NA	6	1	TGC	0	1	1	0	1	CpG-TpG
1	5	M011012	889272	M005452	Super-Scaffold_28	16881359	A	T	55.2126	45.1776	41.8732	142.2634	830055602	0.02113583	1625023376	2007	2001	2006	6	1	NA	NA	6	1	CAG	0	0	0	0	0	T-A
1	5	M011012	889272	M005452	Super-Scaffold_38	18038809	G	T	55.2126	45.1776	41.8732	142.2634	830055602	0.02113583	1625023376	2007	2001	2006	6	1	NA	NA	6	1	AGC	0	1	1	0	1	C-A
1	5	M011012	889272	M005452	Super-Scaffold_20000042	15267547	G	A	55.2126	45.1776	41.8732	142.2634	830055602	0.02113583	1625023376	2007	2001	2006	6	1	NA	NA	6	1	GGG	0	2	2	0	0	C-T
1	6	M011021	889272	M005452	Super-Scaffold_2	13449128	A	C	43.7861	45.1776	41.8732	130.8369	807772296	0.054508896	1527483039	2007	2001	2006	6	1	NA	NA	6	1	CAG	0	1	1	0	0	T-G
1	6	M011021	889272	M005452	Super-Scaffold_7	12429144	T	G	43.7861	45.1776	41.8732	130.8369	807772296	0.054508896	1527483039	2007	2001	2006	6	1	NA	NA	6	1	CTC	0	0	0	0	0	T-G
1	6	M011021	889272	M005452	Super-Scaffold_7	31237396	G	A	43.7861	45.1776	41.8732	130.8369	807772296	0.054508896	1527483039	2007	2001	2006	6	1	NA	NA	6	1	AGT	0	1	1	0	0	C-T
1	6	M011021	889272	M005452	Super-Scaffold_8	18041572	A	C	43.7861	45.1776	41.8732	130.8369	807772296	0.054508896	1527483039	2007	2001	2006	6	1	NA	NA	6	1	AAG	0	0	0	0	0	T-G
1	6	M011021	889272	M005452	Super-Scaffold_10	21924639	A	T	43.7861	45.1776	41.8732	130.8369	807772296	0.054508896	1527483039	2007	2001	2006	6	1	NA	NA	6	1	AAT	0	0	0	0	0	T-A
1	6	M011021	889272	M005452	Super-Scaffold_14	7165510	T	A	43.7861	45.1776	41.8732	130.8369	807772296	0.054508896	1527483039	2007	2001	2006	6	1	NA	NA	6	1	CTT	0	0	0	0	0	T-A
1	6	M011021	889272	M005452	Super-Scaffold_18	7090550	C	T	43.7861	45.1776	41.8732	130.8369	807772296	0.054508896	1527483039	2007	2001	2006	6	1	NA	NA	6	1	CCT	0	1	1	0	0	C-T
1	6	M011021	889272	M005452	Super-Scaffold_18	7522535	C	T	43.7861	45.1776	41.8732	130.8369	807772296	0.054508896	1527483039	2007	2001	2006	6	1	NA	NA	6	1	CCA	0	0	0	0	0	C-T
1	6	M011021	889272	M005452	Super-Scaffold_19	7588707	C	T	43.7861	45.1776	41.8732	130.8369	807772296	0.054508896	1527483039	2007	2001	2006	6	1	NA	NA	6	1	ACG	0	0	0	0	1	CpG-TpG
1	6	M011021	889272	M005452	Super-Scaffold_22	5361300	C	T	43.7861	45.1776	41.8732	130.8369	807772296	0.054508896	1527483039	2007	2001	2006	6	1	NA	NA	6	1	TCG	0	0	0	0	1	CpG-TpG
1	6	M011021	889272	M005452	Super-Scaffold_29	2232151	A	C	43.7861	45.1776	41.8732	130.8369	807772296	0.054508896	1527483039	2007	2001	2006	6	1	NA	NA	6	1	GAT	0	1	1	0	0	T-G
1	6	M011021	889272	M005452	Super-Scaffold_29	10830184	T	C	43.7861	45.1776	41.8732	130.8369	807772296	0.054508896	1527483039	2007	2001	2006	6	1	NA	NA	6	1	GTT	0	1	1	0	0	T-C
1	6	M011021	889272	M005452	Super-Scaffold_48	10114916	C	T	43.7861	45.1776	41.8732	130.8369	807772296	0.054508896	1527483039	2007	2001	2006	6	1	NA	NA	6	1	ACT	0	1	1	0	0	C-T
1	6	M011021	889272	M005452	Super-Scaffold_48	20590059	G	A	43.7861	45.1776	41.8732	130.8369	807772296	0.054508896	1527483039	2007	2001	2006	6	1	NA	NA	6	1	GGA	0	1	1	0	0	C-T
1	6	M011021	889272	M005452	Super-Scaffold_1000006	30045225	C	T	43.7861	45.1776	41.8732	130.8369	807772296	0.054508896	1527483039	2007	2001	2006	6	1	NA	NA	6	1	ACG	0	1	1	0	1	CpG-TpG
1	7	M011023	889272	M005452	Super-Scaffold_1	30051194	C	T	62.8163	45.1776	41.8732	149.8671	833481688	0.020999014	1631958788	2007	2001	2006	6	1	NA	NA	6	1	ACC	0	1	1	0	0	C-T
1	7	M011023	889272	M005452	Super-Scaffold_2	14779256	C	T	62.8163	45.1776	41.8732	149.8671	833481688	0.020999014	1631958788	2007	2001	2006	6	1	NA	NA	6	1	TCT	0	1	1	0	0	C-T
1	7	M011023	889272	M005452	Super-Scaffold_3	20702491	C	A	62.8163	45.1776	41.8732	149.8671	833481688	0.020999014	1631958788	2007	2001	2006	6	1	NA	NA	6	1	CCA	0	0	0	0	0	C-A
1	7	M011023	889272	M005452	Super-Scaffold_6	10162454	T	C	62.8163	45.1776	41.8732	149.8671	833481688	0.020999014	1631958788	2007	2001	2006	6	1	NA	NA	6	1	TTA	0	0	0	0	0	T-C
1	7	M011023	889272	M005452	Super-Scaffold_6	36948525	T	C	62.8163	45.1776	41.8732	149.8671	833481688	0.020999014	1631958788	2007	2001	2006	6	1	NA	NA	6	1	ATG	0	1	1	0	0	T-C
1	7	M011023	889272	M005452	Super-Scaffold_8	19707291	C	T	62.8163	45.1776	41.8732	149.8671	833481688	0.020999014	1631958788	2007	2001	2006	6	1	NA	NA	6	1	CCG	0	0	0	0	1	CpG-TpG
1	7	M011023	889272	M005452	Super-Scaffold_9	10752026	G	T	62.8163	45.1776	41.8732	149.8671	833481688	0.020999014	1631958788	2007	2001	2006	6	1	NA	NA	6	1	AGA	0	1	1	0	0	C-A
1	7	M011023	889272	M005452	Super-Scaffold_10	11523183	A	G	62.8163	45.1776	41.8732	149.8671	833481688	0.020999014	1631958788	2007	2001	2006	6	1	NA	NA	6	1	TAG	0	1	1	0	0	T-C
1	7	M011023	889272	M005452	Super-Scaffold_19	9142117	T	C	62.8163	45.1776	41.8732	149.8671	833481688	0.020999014	1631958788	2007	2001	2006	6	1	NA	NA	6	1	CTG	0	0	0	0	0	T-C
1	7	M011023	889272	M005452	Super-Scaffold_23	18980232	G	A	62.8163	45.1776	41.8732	149.8671	833481688	0.020999014	1631958788	2007	2001	2006	6	1	NA	NA	6	1	CGT	0	1	1	0	0	C-T
1	7	M011023	889272	M005452	Super-Scaffold_27	12072565	G	C	62.8163	45.1776	41.8732	149.8671	833481688	0.020999014	1631958788	2007	2001	2006	6	1	NA	NA	6	1	TGC	0	1	1	0	1	C-G
1	7	M011023	889272	M005452	Super-Scaffold_33	15076510	T	C	62.8163	45.1776	41.8732	149.8671	833481688	0.020999014	1631958788	2007	2001	2006	6	1	NA	NA	6	1	ATT	0	1	1	0	0	T-C
1	7	M011023	889272	M005452	Super-Scaffold_33	16999656	T	C	62.8163	45.1776	41.8732	149.8671	833481688	0.020999014	1631958788	2007	2001	2006	6	1	NA	NA	6	1	TTC	0	0	0	0	0	T-C
1	7	M011023	889272	M005452	Super-Scaffold_38	15851832	C	T	62.8163	45.1776	41.8732	149.8671	833481688	0.020999014	1631958788	2007	2001	2006	6	1	NA	NA	6	1	CCA	0	0	0	0	0	C-T
1	7	M011023	889272	M005452	Super-Scaffold_40	40756004	T	C	62.8163	45.1776	41.8732	149.8671	833481688	0.020999014	1631958788	2007	2001	2006	6	1	NA	NA	6	1	TTT	0	1	1	0	0	T-C
1	7	M011023	889272	M005452	Super-Scaffold_45	32832303	A	T	62.8163	45.1776	41.8732	149.8671	833481688	0.020999014	1631958788	2007	2001	2006	6	1	NA	NA	6	1	CAG	0	0	0	0	0	T-A
1	7	M011023	889272	M005452	Super-Scaffold_1000006	10376985	G	T	62.8163	45.1776	41.8732	149.8671	833481688	0.020999014	1631958788	2007	2001	2006	6	1	NA	NA	6	1	AGC	0	0	0	0	1	C-A
1	8	M011024	889272	M005452	Super-Scaffold_1	28848084	C	T	54.8031	45.1776	41.8732	141.8539	829825660	0.032780691	1605246803	2007	2001	2006	6	1	NA	NA	6	1	CCG	0	1	1	0	1	CpG-TpG
1	8	M011024	889272	M005452	Super-Scaffold_2	38404824	A	G	54.8031	45.1776	41.8732	141.8539	829825660	0.032780691	1605246803	2007	2001	2006	6	1	NA	NA	6	1	CAT	0	1	1	0	0	T-C
1	8	M011024	889272	M005452	Super-Scaffold_3	5439205	T	C	54.8031	45.1776	41.8732	141.8539	829825660	0.032780691	1605246803	2007	2001	2006	6	1	NA	NA	6	1	ATG	0	0	0	0	0	T-C
1	8	M011024	889272	M005452	Super-Scaffold_3	6191622	A	G	54.8031	45.1776	41.8732	141.8539	829825660	0.032780691	1605246803	2007	2001	2006	6	1	NA	NA	6	1	AAT	0	0	0	0	0	T-C
1	8	M011024	889272	M005452	Super-Scaffold_14	3762895	C	T	54.8031	45.1776	41.8732	141.8539	829825660	0.032780691	1605246803	2007	2001	2006	6	1	NA	NA	6	1	ACA	0	0	0	0	0	C-T
1	8	M011024	889272	M005452	Super-Scaffold_14	20405620	T	C	54.8031	45.1776	41.8732	141.8539	829825660	0.032780691	1605246803	2007	2001	2006	6	1	NA	NA	6	1	ATA	0	0	0	0	0	T-C
1	8	M011024	889272	M005452	Super-Scaffold_28	17275616	C	A	54.8031	45.1776	41.8732	141.8539	829825660	0.032780691	1605246803	2007	2001	2006	6	1	NA	NA	6	1	CCC	0	1	1	0	0	C-A
1	8	M011024	889272	M005452	Super-Scaffold_29	10815857	A	G	54.8031	45.1776	41.8732	141.8539	829825660	0.032780691	1605246803	2007	2001	2006	6	1	NA	NA	6	1	GAG	0	1	1	0	0	T-C
1	8	M011024	889272	M005452	Super-Scaffold_39	866524	C	T	54.8031	45.1776	41.8732	141.8539	829825660	0.032780691	1605246803	2007	2001	2006	6	1	NA	NA	6	1	CCG	0	1	1	1	1	CpG-TpG
1	8	M011024	889272	M005452	Super-Scaffold_39	7452571	T	G	54.8031	45.1776	41.8732	141.8539	829825660	0.032780691	1605246803	2007	2001	2006	6	1	NA	NA	6	1	TTC	0	1	1	0	0	T-G
1	8	M011024	889272	M005452	Super-Scaffold_40	38200894	T	A	54.8031	45.1776	41.8732	141.8539	829825660	0.032780691	1605246803	2007	2001	2006	6	1	NA	NA	6	1	GTG	0	0	0	0	0	T-A
2	2	M005188	889272	895818	Super-Scaffold_8	3759513	C	T	46.5929	45.1776	50.8799	142.6504	845950639	0.055118482	1598646248	2005	2001	NA	4	NA	NA	2003	4	2	ACC	2	2	2	0	0	C-T
2	2	M005188	889272	895818	Super-Scaffold_20	3606713	G	C	46.5929	45.1776	50.8799	142.6504	845950639	0.055118482	1598646248	2005	2001	NA	4	NA	NA	2003	4	2	GGT	2	2	2	0	0	C-G
2	2	M005188	889272	895818	Super-Scaffold_23	14656623	A	C	46.5929	45.1776	50.8799	142.6504	845950639	0.055118482	1598646248	2005	2001	NA	4	NA	NA	2003	4	2	AAC	0	0	0	0	0	T-G
2	2	M005188	889272	895818	Super-Scaffold_33	15806521	G	A	46.5929	45.1776	50.8799	142.6504	845950639	0.055118482	1598646248	2005	2001	NA	4	NA	NA	2003	4	2	CGT	1	1	1	0	0	C-T
2	2	M005188	889272	895818	Super-Scaffold_41	11300419	T	C	46.5929	45.1776	50.8799	142.6504	845950639	0.055118482	1598646248	2005	2001	NA	4	NA	NA	2003	4	2	CTA	1	0	1	0	0	T-C
2	2	M005188	889272	895818	Super-Scaffold_46	5163047	A	C	46.5929	45.1776	50.8799	142.6504	845950639	0.055118482	1598646248	2005	2001	NA	4	NA	NA	2003	4	2	GAT	1	1	1	0	0	T-G
2	2	M005188	889272	895818	Super-Scaffold_20000042	2884107	T	G	46.5929	45.1776	50.8799	142.6504	845950639	0.055118482	1598646248	2005	2001	NA	4	NA	NA	2003	4	2	ATT	2	2	2	0	0	T-G
2	3	M005448	M005188	M005170	Super-Scaffold_10	12826076	G	A	50.1819	46.5929	51.3549	148.1297	868643618	0.037666155	1671850305	2007	2005	2005	2	2	NA	NA	2	2	CGG	0	2	2	0	0	C-T
2	3	M005448	M005188	M005170	Super-Scaffold_17	11022730	C	T	50.1819	46.5929	51.3549	148.1297	868643618	0.037666155	1671850305	2007	2005	2005	2	2	NA	NA	2	2	ACA	0	1	1	0	0	C-T
2	3	M005448	M005188	M005170	Super-Scaffold_1000006	18223679	G	C	50.1819	46.5929	51.3549	148.1297	868643618	0.037666155	1671850305	2007	2005	2005	2	2	NA	NA	2	2	TGG	0	0	0	0	0	C-G
2	3	M005448	M005188	M005170	Super-Scaffold_1000006	25815231	G	A	50.1819	46.5929	51.3549	148.1297	868643618	0.037666155	1671850305	2007	2005	2005	2	2	NA	NA	2	2	CGG	0	0	0	0	0	C-T
2	4	M011008	M005188	M005170	Super-Scaffold_1	12458852	C	A	52.839	46.5929	51.3549	150.7868	871983920	0.032954065	1686497010	2007	2005	2005	2	2	NA	NA	2	2	TCA	0	2	2	0	0	C-A
2	4	M011008	M005188	M005170	Super-Scaffold_2	17678941	A	T	52.839	46.5929	51.3549	150.7868	871983920	0.032954065	1686497010	2007	2005	2005	2	2	NA	NA	2	2	AAA	0	1	1	0	0	T-A
2	4	M011008	M005188	M005170	Super-Scaffold_2	83121585	G	A	52.839	46.5929	51.3549	150.7868	871983920	0.032954065	1686497010	2007	2005	2005	2	2	NA	NA	2	2	CGA	0	0	0	0	0	C-T
2	4	M011008	M005188	M005170	Super-Scaffold_3	451655	G	T	52.839	46.5929	51.3549	150.7868	871983920	0.032954065	1686497010	2007	2005	2005	2	2	NA	NA	2	2	TGT	0	1	1	1	0	C-A
2	4	M011008	M005188	M005170	Super-Scaffold_5	16650810	T	G	52.839	46.5929	51.3549	150.7868	871983920	0.032954065	1686497010	2007	2005	2005	2	2	NA	NA	2	2	CTG	0	2	2	0	0	T-G
2	4	M011008	M005188	M005170	Super-Scaffold_7	18870543	G	A	52.839	46.5929	51.3549	150.7868	871983920	0.032954065	1686497010	2007	2005	2005	2	2	NA	NA	2	2	TGG	0	2	2	0	0	C-T
2	4	M011008	M005188	M005170	Super-Scaffold_32	8084333	C	T	52.839	46.5929	51.3549	150.7868	871983920	0.032954065	1686497010	2007	2005	2005	2	2	NA	NA	2	2	GCG	0	1	1	0	1	CpG-TpG
2	4	M011008	M005188	M005170	Super-Scaffold_1000006	16733099	C	T	52.839	46.5929	51.3549	150.7868	871983920	0.032954065	1686497010	2007	2005	2005	2	2	NA	NA	2	2	ACA	0	2	2	0	0	C-T
2	5	M005170	889746	898887	Super-Scaffold_5	20164824	G	A	51.3549	43.9213	49.0277	144.3039	851579928	0.029257396	1653329834	2005	2002	NA	3	NA	NA	2004	3	1	TGG	1	1	1	0	0	C-T
2	5	M005170	889746	898887	Super-Scaffold_14	22050817	C	T	51.3549	43.9213	49.0277	144.3039	851579928	0.029257396	1653329834	2005	2002	NA	3	NA	NA	2004	3	1	ACG	1	1	1	0	1	CpG-TpG
2	5	M005170	889746	898887	Super-Scaffold_30	5520142	G	T	51.3549	43.9213	49.0277	144.3039	851579928	0.029257396	1653329834	2005	2002	NA	3	NA	NA	2004	3	1	GGT	1	0	1	0	0	C-A
2	5	M005170	889746	898887	Super-Scaffold_38	39150582	G	A	51.3549	43.9213	49.0277	144.3039	851579928	0.029257396	1653329834	2005	2002	NA	3	NA	NA	2004	3	1	CGA	2	2	2	0	0	C-T
2	5	M005170	889746	898887	Super-Scaffold_41	13478828	G	A	51.3549	43.9213	49.0277	144.3039	851579928	0.029257396	1653329834	2005	2002	NA	3	NA	NA	2004	3	1	AGT	1	2	1	0	0	C-T
2	5	M005170	889746	898887	Super-Scaffold_45	9264241	T	C	51.3549	43.9213	49.0277	144.3039	851579928	0.029257396	1653329834	2005	2002	NA	3	NA	NA	2004	3	1	TTC	1	1	1	0	0	T-C
2	5	M005170	889746	898887	Super-Scaffold_49	2422873	T	C	51.3549	43.9213	49.0277	144.3039	851579928	0.029257396	1653329834	2005	2002	NA	3	NA	NA	2004	3	1	CTA	1	1	1	0	0	T-C
3	1	877811	877125	877558	Super-Scaffold_1	20772588	T	C	66.5364	49.4931	52.4306	168.4601	829453545	0.023565881	1619813482	1999	1996	1998	3	1	NA	NA	3	1	ATA	0	1	1	0	0	T-C
3	1	877811	877125	877558	Super-Scaffold_2	44133576	C	T	66.5364	49.4931	52.4306	168.4601	829453545	0.023565881	1619813482	1999	1996	1998	3	1	NA	NA	3	1	GCA	0	0	0	0	0	C-T
3	1	877811	877125	877558	Super-Scaffold_2	48061994	C	T	66.5364	49.4931	52.4306	168.4601	829453545	0.023565881	1619813482	1999	1996	1998	3	1	NA	NA	3	1	CCG	0	2	2	0	1	CpG-TpG
3	1	877811	877125	877558	Super-Scaffold_9	6869277	G	A	66.5364	49.4931	52.4306	168.4601	829453545	0.023565881	1619813482	1999	1996	1998	3	1	NA	NA	3	1	TGA	0	2	2	0	0	C-T
3	1	877811	877125	877558	Super-Scaffold_14	34755363	T	A	66.5364	49.4931	52.4306	168.4601	829453545	0.023565881	1619813482	1999	1996	1998	3	1	NA	NA	3	1	ATC	0	0	0	0	0	T-A
3	1	877811	877125	877558	Super-Scaffold_16	22400379	T	C	66.5364	49.4931	52.4306	168.4601	829453545	0.023565881	1619813482	1999	1996	1998	3	1	NA	NA	3	1	TTG	0	1	1	0	0	T-C
3	1	877811	877125	877558	Super-Scaffold_22	1530191	G	T	66.5364	49.4931	52.4306	168.4601	829453545	0.023565881	1619813482	1999	1996	1998	3	1	NA	NA	3	1	AGC	0	1	1	0	1	C-A
3	1	877811	877125	877558	Super-Scaffold_32	4139948	A	G	66.5364	49.4931	52.4306	168.4601	829453545	0.023565881	1619813482	1999	1996	1998	3	1	NA	NA	3	1	CAA	0	1	1	0	0	T-C
3	1	877811	877125	877558	Super-Scaffold_38	25650898	C	T	66.5364	49.4931	52.4306	168.4601	829453545	0.023565881	1619813482	1999	1996	1998	3	1	NA	NA	3	1	GCT	0	1	1	0	0	C-T
3	1	877811	877125	877558	Super-Scaffold_40	40635151	T	C	66.5364	49.4931	52.4306	168.4601	829453545	0.023565881	1619813482	1999	1996	1998	3	1	NA	NA	3	1	TTA	0	2	2	0	0	T-C
4	1	877566	871960	878735	Super-Scaffold_9	3409396	G	A	70.3845	64.1259	78.1507	212.6611	895987701	0.031415017	1735680463	1998	1994	NA	4	NA	NA	1996	4	2	CGG	0	1	1	0	0	C-T
4	1	877566	871960	878735	Super-Scaffold_9	14223148	G	T	70.3845	64.1259	78.1507	212.6611	895987701	0.031415017	1735680463	1998	1994	NA	4	NA	NA	1996	4	2	AGT	0	0	0	0	0	C-A
4	1	877566	871960	878735	Super-Scaffold_14	55657884	G	T	70.3845	64.1259	78.1507	212.6611	895987701	0.031415017	1735680463	1998	1994	NA	4	NA	NA	1996	4	2	AGC	0	0	0	0	1	C-A
4	1	877566	871960	878735	Super-Scaffold_16	24493384	G	A	70.3845	64.1259	78.1507	212.6611	895987701	0.031415017	1735680463	1998	1994	NA	4	NA	NA	1996	4	2	TGA	0	2	2	0	0	C-T
4	1	877566	871960	878735	Super-Scaffold_18	28734697	C	T	70.3845	64.1259	78.1507	212.6611	895987701	0.031415017	1735680463	1998	1994	NA	4	NA	NA	1996	4	2	TCT	0	1	1	0	0	C-T
4	1	877566	871960	878735	Super-Scaffold_39	12242004	C	A	70.3845	64.1259	78.1507	212.6611	895987701	0.031415017	1735680463	1998	1994	NA	4	NA	NA	1996	4	2	TCA	0	2	2	0	0	C-A
4	1	877566	871960	878735	Super-Scaffold_41	8691502	G	A	70.3845	64.1259	78.1507	212.6611	895987701	0.031415017	1735680463	1998	1994	NA	4	NA	NA	1996	4	2	CGT	0	2	2	0	0	C-T
4	1	877566	871960	878735	Super-Scaffold_44	8179148	T	C	70.3845	64.1259	78.1507	212.6611	895987701	0.031415017	1735680463	1998	1994	NA	4	NA	NA	1996	4	2	CTC	0	1	1	0	0	T-C
5	1	M022866	M027954	M010969	Super-Scaffold_1	25763141	C	T	44.6657	42.4415	60.6316	147.7388	843309046	0.06153801	1582826972	2014	NA	2011	NA	3	2012	NA	2	3	GCA	0	0	0	0	0	C-T
5	1	M022866	M027954	M010969	Super-Scaffold_1	35168430	A	G	44.6657	42.4415	60.6316	147.7388	843309046	0.06153801	1582826972	2014	NA	2011	NA	3	2012	NA	2	3	TAA	1	0	1	0	0	T-C
5	1	M022866	M027954	M010969	Super-Scaffold_2	4221096	G	A	44.6657	42.4415	60.6316	147.7388	843309046	0.06153801	1582826972	2014	NA	2011	NA	3	2012	NA	2	3	TGT	2	2	2	0	0	C-T
5	1	M022866	M027954	M010969	Super-Scaffold_17	21797214	A	C	44.6657	42.4415	60.6316	147.7388	843309046	0.06153801	1582826972	2014	NA	2011	NA	3	2012	NA	2	3	GAT	0	1	1	0	0	T-G
5	1	M022866	M027954	M010969	Super-Scaffold_17	21853327	T	C	44.6657	42.4415	60.6316	147.7388	843309046	0.06153801	1582826972	2014	NA	2011	NA	3	2012	NA	2	3	CTT	0	0	0	0	0	T-C
5	3	M031888	M032003	M022866	Super-Scaffold_6	7870276	G	A	40.4869	42.9011	44.6657	128.0537	813372712	0.089901429	1480498686	2016	2014	2014	2	2	NA	NA	2	2	CGT	0	1	1	0	0	C-T
5	3	M031888	M032003	M022866	Super-Scaffold_6	21693892	T	C	40.4869	42.9011	44.6657	128.0537	813372712	0.089901429	1480498686	2016	2014	2014	2	2	NA	NA	2	2	CTT	0	0	0	0	0	T-C
5	3	M031888	M032003	M022866	Super-Scaffold_10	643990	G	A	40.4869	42.9011	44.6657	128.0537	813372712	0.089901429	1480498686	2016	2014	2014	2	2	NA	NA	2	2	CGT	0	0	0	0	0	C-T
5	3	M031888	M032003	M022866	Super-Scaffold_10	27869437	C	T	40.4869	42.9011	44.6657	128.0537	813372712	0.089901429	1480498686	2016	2014	2014	2	2	NA	NA	2	2	ACG	0	2	2	0	1	CpG-TpG
5	3	M031888	M032003	M022866	Super-Scaffold_14	28937905	A	G	40.4869	42.9011	44.6657	128.0537	813372712	0.089901429	1480498686	2016	2014	2014	2	2	NA	NA	2	2	TAG	0	0	0	0	0	T-C
5	3	M031888	M032003	M022866	Super-Scaffold_23	15171962	C	G	40.4869	42.9011	44.6657	128.0537	813372712	0.089901429	1480498686	2016	2014	2014	2	2	NA	NA	2	2	GCG	0	1	1	0	1	C-G
5	3	M031888	M032003	M022866	Super-Scaffold_48	14842969	G	A	40.4869	42.9011	44.6657	128.0537	813372712	0.089901429	1480498686	2016	2014	2014	2	2	NA	NA	2	2	TGT	0	0	0	0	0	C-T
5	3	M031888	M032003	M022866	Super-Scaffold_20000042	9995015	G	A	40.4869	42.9011	44.6657	128.0537	813372712	0.089901429	1480498686	2016	2014	2014	2	2	NA	NA	2	2	CGC	0	0	0	0	1	CpG-TpG
5	4	M031889	M032003	M022866	Super-Scaffold_5	2243464	T	C	56.2625	42.9011	44.6657	143.8293	851974353	0.024605623	1662021987	2016	2014	2014	2	2	NA	NA	2	2	ATT	0	2	2	0	0	T-C
5	4	M031889	M032003	M022866	Super-Scaffold_10	11685861	A	G	56.2625	42.9011	44.6657	143.8293	851974353	0.024605623	1662021987	2016	2014	2014	2	2	NA	NA	2	2	CAC	0	1	1	0	0	T-C
5	4	M031889	M032003	M022866	Super-Scaffold_14	30875073	C	T	56.2625	42.9011	44.6657	143.8293	851974353	0.024605623	1662021987	2016	2014	2014	2	2	NA	NA	2	2	GCC	0	0	0	0	0	C-T
5	4	M031889	M032003	M022866	Super-Scaffold_14	57357278	A	G	56.2625	42.9011	44.6657	143.8293	851974353	0.024605623	1662021987	2016	2014	2014	2	2	NA	NA	2	2	GAC	0	2	2	0	0	T-C
5	4	M031889	M032003	M022866	Super-Scaffold_22	23439353	C	T	56.2625	42.9011	44.6657	143.8293	851974353	0.024605623	1662021987	2016	2014	2014	2	2	NA	NA	2	2	CCG	0	0	0	0	1	CpG-TpG
5	4	M031889	M032003	M022866	Super-Scaffold_23	11546037	C	T	56.2625	42.9011	44.6657	143.8293	851974353	0.024605623	1662021987	2016	2014	2014	2	2	NA	NA	2	2	TCT	0	0	0	0	0	C-T
5	4	M031889	M032003	M022866	Super-Scaffold_27	11614329	A	G	56.2625	42.9011	44.6657	143.8293	851974353	0.024605623	1662021987	2016	2014	2014	2	2	NA	NA	2	2	CAG	0	0	0	0	0	T-C
5	4	M031889	M032003	M022866	Super-Scaffold_28	1408782	G	T	56.2625	42.9011	44.6657	143.8293	851974353	0.024605623	1662021987	2016	2014	2014	2	2	NA	NA	2	2	CGC	0	1	1	0	1	C-A
5	4	M031889	M032003	M022866	Super-Scaffold_30	1111539	G	A	56.2625	42.9011	44.6657	143.8293	851974353	0.024605623	1662021987	2016	2014	2014	2	2	NA	NA	2	2	CGC	0	2	2	0	1	CpG-TpG
5	4	M031889	M032003	M022866	Super-Scaffold_32	5591848	C	A	56.2625	42.9011	44.6657	143.8293	851974353	0.024605623	1662021987	2016	2014	2014	2	2	NA	NA	2	2	GCC	0	2	2	0	0	C-A
5	4	M031889	M032003	M022866	Super-Scaffold_33	16679498	G	A	56.2625	42.9011	44.6657	143.8293	851974353	0.024605623	1662021987	2016	2014	2014	2	2	NA	NA	2	2	CGG	0	1	1	0	0	C-T
5	4	M031889	M032003	M022866	Super-Scaffold_38	41695589	G	A	56.2625	42.9011	44.6657	143.8293	851974353	0.024605623	1662021987	2016	2014	2014	2	2	NA	NA	2	2	CGG	0	1	1	1	0	C-T
5	4	M031889	M032003	M022866	Super-Scaffold_20000042	14012810	C	T	56.2625	42.9011	44.6657	143.8293	851974353	0.024605623	1662021987	2016	2014	2014	2	2	NA	NA	2	2	TCC	0	2	2	0	0	C-T
5	5	M031890	M032003	M022866	Super-Scaffold_5	24308725	C	T	49.2003	42.9011	44.6657	136.7671	842536052	0.038908548	1619508395	2016	2014	2014	2	2	NA	NA	2	2	CCG	0	0	0	0	1	CpG-TpG
5	5	M031890	M032003	M022866	Super-Scaffold_28	419398	C	T	49.2003	42.9011	44.6657	136.7671	842536052	0.038908548	1619508395	2016	2014	2014	2	2	NA	NA	2	2	ACG	0	0	0	0	1	CpG-TpG
5	5	M031890	M032003	M022866	Super-Scaffold_29	7225210	G	A	49.2003	42.9011	44.6657	136.7671	842536052	0.038908548	1619508395	2016	2014	2014	2	2	NA	NA	2	2	GGG	0	1	1	0	0	C-T
5	5	M031890	M032003	M022866	Super-Scaffold_40	42668640	G	C	49.2003	42.9011	44.6657	136.7671	842536052	0.038908548	1619508395	2016	2014	2014	2	2	NA	NA	2	2	AGC	0	0	0	0	1	C-G
5	6	M031891	M032003	M022866	Super-Scaffold_2	56981235	G	A	47.5089	42.9011	44.6657	135.0757	846859062	0.036298831	1632238136	2016	2014	2014	2	2	NA	NA	2	2	AGC	0	2	2	0	1	CpG-TpG
5	6	M031891	M032003	M022866	Super-Scaffold_16	17621502	G	A	47.5089	42.9011	44.6657	135.0757	846859062	0.036298831	1632238136	2016	2014	2014	2	2	NA	NA	2	2	CGA	0	1	1	0	0	C-T
5	6	M031891	M032003	M022866	Super-Scaffold_18	8718594	G	A	47.5089	42.9011	44.6657	135.0757	846859062	0.036298831	1632238136	2016	2014	2014	2	2	NA	NA	2	2	CGG	0	0	0	0	0	C-T
5	6	M031891	M032003	M022866	Super-Scaffold_19	10931871	A	C	47.5089	42.9011	44.6657	135.0757	846859062	0.036298831	1632238136	2016	2014	2014	2	2	NA	NA	2	2	AAC	0	1	1	0	0	T-G
5	6	M031891	M032003	M022866	Super-Scaffold_20	10238351	G	A	47.5089	42.9011	44.6657	135.0757	846859062	0.036298831	1632238136	2016	2014	2014	2	2	NA	NA	2	2	GGA	0	0	0	0	0	C-T
5	6	M031891	M032003	M022866	Super-Scaffold_33	817394	C	T	47.5089	42.9011	44.6657	135.0757	846859062	0.036298831	1632238136	2016	2014	2014	2	2	NA	NA	2	2	ACG	0	1	1	0	1	CpG-TpG
5	6	M031891	M032003	M022866	Super-Scaffold_44	1727281	C	G	47.5089	42.9011	44.6657	135.0757	846859062	0.036298831	1632238136	2016	2014	2014	2	2	NA	NA	2	2	CCG	0	0	0	0	1	C-G
5	7	M031892	M032003	M022866	Super-Scaffold_1	41326074	G	T	52.1721	42.9011	44.6657	139.7389	852157587	0.03099031	1651497919	2016	2014	2014	2	2	NA	NA	2	2	TGG	0	0	0	0	0	C-A
5	7	M031892	M032003	M022866	Super-Scaffold_2	25882592	C	T	52.1721	42.9011	44.6657	139.7389	852157587	0.03099031	1651497919	2016	2014	2014	2	2	NA	NA	2	2	TCT	0	0	0	0	0	C-T
5	7	M031892	M032003	M022866	Super-Scaffold_2	44315722	A	G	52.1721	42.9011	44.6657	139.7389	852157587	0.03099031	1651497919	2016	2014	2014	2	2	NA	NA	2	2	GAA	0	0	0	0	0	T-C
5	7	M031892	M032003	M022866	Super-Scaffold_7	32300367	T	C	52.1721	42.9011	44.6657	139.7389	852157587	0.03099031	1651497919	2016	2014	2014	2	2	NA	NA	2	2	CTT	0	1	1	0	0	T-C
5	7	M031892	M032003	M022866	Super-Scaffold_7	42212046	C	T	52.1721	42.9011	44.6657	139.7389	852157587	0.03099031	1651497919	2016	2014	2014	2	2	NA	NA	2	2	ACG	0	1	1	0	1	CpG-TpG
5	7	M031892	M032003	M022866	Super-Scaffold_16	23337722	C	T	52.1721	42.9011	44.6657	139.7389	852157587	0.03099031	1651497919	2016	2014	2014	2	2	NA	NA	2	2	ACG	0	0	0	0	1	CpG-TpG
5	7	M031892	M032003	M022866	Super-Scaffold_17	4174081	C	T	52.1721	42.9011	44.6657	139.7389	852157587	0.03099031	1651497919	2016	2014	2014	2	2	NA	NA	2	2	TCA	0	0	0	0	0	C-T
5	7	M031892	M032003	M022866	Super-Scaffold_23	26145972	G	T	52.1721	42.9011	44.6657	139.7389	852157587	0.03099031	1651497919	2016	2014	2014	2	2	NA	NA	2	2	GGC	0	0	0	0	1	C-A
5	7	M031892	M032003	M022866	Super-Scaffold_38	24681701	T	C	52.1721	42.9011	44.6657	139.7389	852157587	0.03099031	1651497919	2016	2014	2014	2	2	NA	NA	2	2	GTT	0	0	0	0	0	T-C
5	7	M031892	M032003	M022866	Super-Scaffold_39	6274121	G	A	52.1721	42.9011	44.6657	139.7389	852157587	0.03099031	1651497919	2016	2014	2014	2	2	NA	NA	2	2	TGA	0	1	1	0	0	C-T
5	8	M031894	M032003	M022866	Super-Scaffold_19	665304	G	C	52.6263	42.9011	44.6657	140.1931	846833207	0.03096982	1641213870	2016	2014	2014	2	2	NA	NA	2	2	TGT	0	2	2	0	0	C-G
5	8	M031894	M032003	M022866	Super-Scaffold_20	10700488	C	T	52.6263	42.9011	44.6657	140.1931	846833207	0.03096982	1641213870	2016	2014	2014	2	2	NA	NA	2	2	CCG	0	0	0	0	1	CpG-TpG
5	8	M031894	M032003	M022866	Super-Scaffold_22	10311671	C	T	52.6263	42.9011	44.6657	140.1931	846833207	0.03096982	1641213870	2016	2014	2014	2	2	NA	NA	2	2	TCC	0	0	0	0	0	C-T
5	8	M031894	M032003	M022866	Super-Scaffold_22	41129232	A	C	52.6263	42.9011	44.6657	140.1931	846833207	0.03096982	1641213870	2016	2014	2014	2	2	NA	NA	2	2	TAA	0	0	0	0	0	T-G
5	8	M031894	M032003	M022866	Super-Scaffold_40	11908682	C	T	52.6263	42.9011	44.6657	140.1931	846833207	0.03096982	1641213870	2016	2014	2014	2	2	NA	NA	2	2	GCA	0	0	0	0	0	C-T
5	8	M031894	M032003	M022866	Super-Scaffold_48	21574367	T	C	52.6263	42.9011	44.6657	140.1931	846833207	0.03096982	1641213870	2016	2014	2014	2	2	NA	NA	2	2	TTA	0	0	0	0	0	T-C
6	1	M031654	M031523	M032478	Super-Scaffold_1	34712497	C	T	64.6798	54.3243	48.643	167.6471	885945370	0.018737985	1738689077	2016	NA	NA	NA	NA	2014	2014	2	2	ACT	1	0	1	0	0	C-T
6	1	M031654	M031523	M032478	Super-Scaffold_3	15556573	C	G	64.6798	54.3243	48.643	167.6471	885945370	0.018737985	1738689077	2016	NA	NA	NA	NA	2014	2014	2	2	GCC	1	1	1	0	0	C-G
6	1	M031654	M031523	M032478	Super-Scaffold_3	20821799	C	T	64.6798	54.3243	48.643	167.6471	885945370	0.018737985	1738689077	2016	NA	NA	NA	NA	2014	2014	2	2	ACG	0	0	0	0	1	CpG-TpG
6	1	M031654	M031523	M032478	Super-Scaffold_5	21268174	C	T	64.6798	54.3243	48.643	167.6471	885945370	0.018737985	1738689077	2016	NA	NA	NA	NA	2014	2014	2	2	ACG	2	0	2	0	1	CpG-TpG
6	1	M031654	M031523	M032478	Super-Scaffold_6	51920663	A	G	64.6798	54.3243	48.643	167.6471	885945370	0.018737985	1738689077	2016	NA	NA	NA	NA	2014	2014	2	2	AAT	1	0	1	0	0	T-C
6	1	M031654	M031523	M032478	Super-Scaffold_11	5316531	C	T	64.6798	54.3243	48.643	167.6471	885945370	0.018737985	1738689077	2016	NA	NA	NA	NA	2014	2014	2	2	ACG	1	1	1	0	1	CpG-TpG
6	1	M031654	M031523	M032478	Super-Scaffold_46	17610299	T	A	64.6798	54.3243	48.643	167.6471	885945370	0.018737985	1738689077	2016	NA	NA	NA	NA	2014	2014	2	2	ATT	1	0	1	0	0	T-A
6	2	M032003	M032025	M010969	Super-Scaffold_5	3426295	T	C	42.9011	48.4976	60.6316	152.0303	862793124	0.076431854	1593696491	2014	NA	2011	NA	3	2013	NA	1	3	TTT	1	1	1	0	0	T-C
6	2	M032003	M032025	M010969	Super-Scaffold_7	28246476	G	A	42.9011	48.4976	60.6316	152.0303	862793124	0.076431854	1593696491	2014	NA	2011	NA	3	2013	NA	1	3	CGT	1	1	1	0	0	C-T
6	2	M032003	M032025	M010969	Super-Scaffold_11	6967317	T	G	42.9011	48.4976	60.6316	152.0303	862793124	0.076431854	1593696491	2014	NA	2011	NA	3	2013	NA	1	3	CTT	1	1	1	0	0	T-G
6	2	M032003	M032025	M010969	Super-Scaffold_22	2096718	T	C	42.9011	48.4976	60.6316	152.0303	862793124	0.076431854	1593696491	2014	NA	2011	NA	3	2013	NA	1	3	GTT	1	0	1	0	0	T-C
6	2	M032003	M032025	M010969	Super-Scaffold_39	9023341	A	T	42.9011	48.4976	60.6316	152.0303	862793124	0.076431854	1593696491	2014	NA	2011	NA	3	2013	NA	1	3	CAG	1	1	1	0	0	T-A
6	2	M032003	M032025	M010969	Super-Scaffold_40	934604	C	T	42.9011	48.4976	60.6316	152.0303	862793124	0.076431854	1593696491	2014	NA	2011	NA	3	2013	NA	1	3	CCC	0	0	0	0	0	C-T
6	3	M038091	M032003	M031654	Super-Scaffold_7	39027598	C	T	49.7199	42.9011	64.6798	157.3008	811441611	0.120612475	1427143260	2017	2014	2016	3	1	NA	NA	3	1	GCG	0	2	2	0	1	CpG-TpG
6	3	M038091	M032003	M031654	Super-Scaffold_14	39085331	T	G	49.7199	42.9011	64.6798	157.3008	811441611	0.120612475	1427143260	2017	2014	2016	3	1	NA	NA	3	1	ATG	0	1	1	0	0	T-G
6	3	M038091	M032003	M031654	Super-Scaffold_17	9137943	G	A	49.7199	42.9011	64.6798	157.3008	811441611	0.120612475	1427143260	2017	2014	2016	3	1	NA	NA	3	1	CGC	0	2	2	0	1	CpG-TpG
6	3	M038091	M032003	M031654	Super-Scaffold_22	7899612	C	G	49.7199	42.9011	64.6798	157.3008	811441611	0.120612475	1427143260	2017	2014	2016	3	1	NA	NA	3	1	CCT	0	1	1	0	0	C-G
6	3	M038091	M032003	M031654	Super-Scaffold_23	15752259	C	T	49.7199	42.9011	64.6798	157.3008	811441611	0.120612475	1427143260	2017	2014	2016	3	1	NA	NA	3	1	CCA	0	0	0	0	0	C-T
6	3	M038091	M032003	M031654	Super-Scaffold_23	29895799	C	T	49.7199	42.9011	64.6798	157.3008	811441611	0.120612475	1427143260	2017	2014	2016	3	1	NA	NA	3	1	CCG	0	2	2	1	1	CpG-TpG
6	3	M038091	M032003	M031654	Super-Scaffold_33	11519265	A	T	49.7199	42.9011	64.6798	157.3008	811441611	0.120612475	1427143260	2017	2014	2016	3	1	NA	NA	3	1	TAC	0	1	1	0	0	T-A
6	3	M038091	M032003	M031654	Super-Scaffold_38	24199401	C	T	49.7199	42.9011	64.6798	157.3008	811441611	0.120612475	1427143260	2017	2014	2016	3	1	NA	NA	3	1	ACG	0	0	0	0	1	CpG-TpG
6	4	M038092	M032003	M031654	Super-Scaffold_2	10440228	C	A	44.958	42.9011	64.6798	152.5389	814614698	0.105071711	1458043476	2017	2014	2016	3	1	NA	NA	3	1	ACC	0	0	0	0	0	C-A
6	4	M038092	M032003	M031654	Super-Scaffold_5	8940749	C	T	44.958	42.9011	64.6798	152.5389	814614698	0.105071711	1458043476	2017	2014	2016	3	1	NA	NA	3	1	ACG	0	1	1	0	1	CpG-TpG
6	4	M038092	M032003	M031654	Super-Scaffold_10	13181407	G	A	44.958	42.9011	64.6798	152.5389	814614698	0.105071711	1458043476	2017	2014	2016	3	1	NA	NA	3	1	GGA	0	2	2	0	0	C-T
6	4	M038092	M032003	M031654	Super-Scaffold_14	49786278	G	A	44.958	42.9011	64.6798	152.5389	814614698	0.105071711	1458043476	2017	2014	2016	3	1	NA	NA	3	1	GGT	0	0	0	0	0	C-T
6	4	M038092	M032003	M031654	Super-Scaffold_16	23616443	T	A	44.958	42.9011	64.6798	152.5389	814614698	0.105071711	1458043476	2017	2014	2016	3	1	NA	NA	3	1	CTT	0	0	0	0	0	T-A
6	4	M038092	M032003	M031654	Super-Scaffold_18	10783672	T	G	44.958	42.9011	64.6798	152.5389	814614698	0.105071711	1458043476	2017	2014	2016	3	1	NA	NA	3	1	TTG	0	1	1	0	0	T-G
6	4	M038092	M032003	M031654	Super-Scaffold_33	17601389	C	T	44.958	42.9011	64.6798	152.5389	814614698	0.105071711	1458043476	2017	2014	2016	3	1	NA	NA	3	1	CCG	0	0	0	1	1	CpG-TpG
6	4	M038092	M032003	M031654	Super-Scaffold_49	2142839	C	T	44.958	42.9011	64.6798	152.5389	814614698	0.105071711	1458043476	2017	2014	2016	3	1	NA	NA	3	1	TCC	0	2	2	0	0	C-T
6	5	M038093	M032003	M031654	Super-Scaffold_2	41012668	A	G	47.0301	42.9011	64.6798	154.611	776469415	0.162305581	1300888191	2017	2014	2016	3	1	NA	NA	3	1	GAA	0	0	0	0	0	T-C
6	5	M038093	M032003	M031654	Super-Scaffold_3	16424823	T	C	47.0301	42.9011	64.6798	154.611	776469415	0.162305581	1300888191	2017	2014	2016	3	1	NA	NA	3	1	CTG	0	0	0	0	0	T-C
6	5	M038093	M032003	M031654	Super-Scaffold_3	18334756	G	C	47.0301	42.9011	64.6798	154.611	776469415	0.162305581	1300888191	2017	2014	2016	3	1	NA	NA	3	1	AGA	0	1	1	0	0	C-G
6	5	M038093	M032003	M031654	Super-Scaffold_6	45482582	C	T	47.0301	42.9011	64.6798	154.611	776469415	0.162305581	1300888191	2017	2014	2016	3	1	NA	NA	3	1	CCT	0	2	2	0	0	C-T
6	5	M038093	M032003	M031654	Super-Scaffold_8	8766452	C	T	47.0301	42.9011	64.6798	154.611	776469415	0.162305581	1300888191	2017	2014	2016	3	1	NA	NA	3	1	CCT	0	2	2	0	0	C-T
6	5	M038093	M032003	M031654	Super-Scaffold_9	24927151	G	C	47.0301	42.9011	64.6798	154.611	776469415	0.162305581	1300888191	2017	2014	2016	3	1	NA	NA	3	1	AGT	0	1	1	0	0	C-G
6	5	M038093	M032003	M031654	Super-Scaffold_18	21431019	G	A	47.0301	42.9011	64.6798	154.611	776469415	0.162305581	1300888191	2017	2014	2016	3	1	NA	NA	3	1	GGC	0	1	1	0	1	CpG-TpG
6	5	M038093	M032003	M031654	Super-Scaffold_20	8605249	G	A	47.0301	42.9011	64.6798	154.611	776469415	0.162305581	1300888191	2017	2014	2016	3	1	NA	NA	3	1	CGC	0	1	1	1	1	CpG-TpG
6	5	M038093	M032003	M031654	Super-Scaffold_1000006	5553970	G	A	47.0301	42.9011	64.6798	154.611	776469415	0.162305581	1300888191	2017	2014	2016	3	1	NA	NA	3	1	CGT	0	1	1	0	0	C-T
6	6	M038094	M032003	M031654	Super-Scaffold_6	9862406	G	A	47.0193	42.9011	64.6798	154.6002	792268581	0.144829522	1355049402	2017	2014	2016	3	1	NA	NA	3	1	TGG	0	2	2	0	0	C-T
6	6	M038094	M032003	M031654	Super-Scaffold_7	9204812	C	T	47.0193	42.9011	64.6798	154.6002	792268581	0.144829522	1355049402	2017	2014	2016	3	1	NA	NA	3	1	TCT	0	1	1	0	0	C-T
6	6	M038094	M032003	M031654	Super-Scaffold_9	13789692	C	T	47.0193	42.9011	64.6798	154.6002	792268581	0.144829522	1355049402	2017	2014	2016	3	1	NA	NA	3	1	ACA	0	1	1	0	0	C-T
6	6	M038094	M032003	M031654	Super-Scaffold_10	17916583	C	T	47.0193	42.9011	64.6798	154.6002	792268581	0.144829522	1355049402	2017	2014	2016	3	1	NA	NA	3	1	GCG	0	1	1	0	1	CpG-TpG
6	6	M038094	M032003	M031654	Super-Scaffold_11	10570796	G	A	47.0193	42.9011	64.6798	154.6002	792268581	0.144829522	1355049402	2017	2014	2016	3	1	NA	NA	3	1	GGG	0	1	1	0	0	C-T
6	6	M038094	M032003	M031654	Super-Scaffold_20	5162851	C	T	47.0193	42.9011	64.6798	154.6002	792268581	0.144829522	1355049402	2017	2014	2016	3	1	NA	NA	3	1	CCG	0	1	1	0	1	CpG-TpG
6	6	M038094	M032003	M031654	Super-Scaffold_30	7754656	C	T	47.0193	42.9011	64.6798	154.6002	792268581	0.144829522	1355049402	2017	2014	2016	3	1	NA	NA	3	1	TCG	0	1	1	0	1	CpG-TpG
6	6	M038094	M032003	M031654	Super-Scaffold_39	5823773	A	G	47.0193	42.9011	64.6798	154.6002	792268581	0.144829522	1355049402	2017	2014	2016	3	1	NA	NA	3	1	TAG	0	1	1	0	0	T-C
6	7	M038096	M032003	M031654	Super-Scaffold_1	17427399	A	G	54.0806	42.9011	64.6798	161.6615	837731678	0.080820468	1540051624	2017	2014	2016	3	1	NA	NA	3	1	TAT	0	0	0	0	0	T-C
6	7	M038096	M032003	M031654	Super-Scaffold_2	74628773	A	G	54.0806	42.9011	64.6798	161.6615	837731678	0.080820468	1540051624	2017	2014	2016	3	1	NA	NA	3	1	CAC	0	2	2	0	0	T-C
6	7	M038096	M032003	M031654	Super-Scaffold_3	1702669	C	T	54.0806	42.9011	64.6798	161.6615	837731678	0.080820468	1540051624	2017	2014	2016	3	1	NA	NA	3	1	GCG	0	1	1	0	1	CpG-TpG
6	7	M038096	M032003	M031654	Super-Scaffold_7	473475	C	T	54.0806	42.9011	64.6798	161.6615	837731678	0.080820468	1540051624	2017	2014	2016	3	1	NA	NA	3	1	GCG	0	2	2	0	1	CpG-TpG
6	7	M038096	M032003	M031654	Super-Scaffold_7	4639354	A	C	54.0806	42.9011	64.6798	161.6615	837731678	0.080820468	1540051624	2017	2014	2016	3	1	NA	NA	3	1	GAG	0	0	0	0	0	T-G
6	7	M038096	M032003	M031654	Super-Scaffold_14	34668630	A	G	54.0806	42.9011	64.6798	161.6615	837731678	0.080820468	1540051624	2017	2014	2016	3	1	NA	NA	3	1	AAA	0	1	1	0	0	T-C
6	7	M038096	M032003	M031654	Super-Scaffold_16	21589117	G	A	54.0806	42.9011	64.6798	161.6615	837731678	0.080820468	1540051624	2017	2014	2016	3	1	NA	NA	3	1	CGT	0	0	0	0	0	C-T
6	7	M038096	M032003	M031654	Super-Scaffold_26	14753143	C	T	54.0806	42.9011	64.6798	161.6615	837731678	0.080820468	1540051624	2017	2014	2016	3	1	NA	NA	3	1	TCT	0	1	1	0	0	C-T
6	7	M038096	M032003	M031654	Super-Scaffold_45	12848160	T	C	54.0806	42.9011	64.6798	161.6615	837731678	0.080820468	1540051624	2017	2014	2016	3	1	NA	NA	3	1	GTG	0	0	0	0	0	T-C
7	1	M026985	M026478	M027889	Super-Scaffold_18	26631002	A	G	28	25	29	82	324318785	0.205138728	515576884.2	2013	2012	NA	1	NA	NA	2011	1	2	AAG	1	1	1	0	0	T-C
7	1	M026985	M026478	M027889	Super-Scaffold_20000042	12741590	G	A	28	25	29	82	324318785	0.205138728	515576884.2	2013	2012	NA	1	NA	NA	2011	1	2	CGC	2	2	2	0	1	CpG-TpG
7	2	M032203	M026478	M027889	Super-Scaffold_3	399219	T	C	63	25	29	117	393297979	0.046932477	749679061	2013	2012	NA	1	NA	NA	2011	1	2	GTA	0	0	0	0	0	T-C
7	2	M032203	M026478	M027889	Super-Scaffold_20000042	329109	C	A	63	25	29	117	393297979	0.046932477	749679061	2013	2012	NA	1	NA	NA	2011	1	2	GCG	0	1	1	0	1	C-A
7	2	M032203	M026478	M027889	Super-Scaffold_20000042	10435827	C	T	63	25	29	117	393297979	0.046932477	749679061	2013	2012	NA	1	NA	NA	2011	1	2	GCG	0	1	1	0	1	CpG-TpG
7	3	M022875	M032002	M026985	Super-Scaffold_2	75239012	C	G	31	31	28	90	469171526	0.1644329	784048583	2014	NA	2013	NA	1	2013	NA	1	1	CCT	0	2	2	0	0	C-G
7	3	M022875	M032002	M026985	Super-Scaffold_3	7459778	G	T	31	31	28	90	469171526	0.1644329	784048583	2014	NA	2013	NA	1	2013	NA	1	1	TGG	0	0	0	0	0	C-A
7	3	M022875	M032002	M026985	Super-Scaffold_17	4081063	C	T	31	31	28	90	469171526	0.1644329	784048583	2014	NA	2013	NA	1	2013	NA	1	1	GCC	0	0	0	0	0	C-T
7	3	M022875	M032002	M026985	Super-Scaffold_19	9972307	G	T	31	31	28	90	469171526	0.1644329	784048583	2014	NA	2013	NA	1	2013	NA	1	1	GGA	0	0	0	1	0	C-A
7	3	M022875	M032002	M026985	Super-Scaffold_39	6824694	C	A	31	31	28	90	469171526	0.1644329	784048583	2014	NA	2013	NA	1	2013	NA	1	1	GCA	0	1	1	0	0	C-A
7	3	M022875	M032002	M026985	Super-Scaffold_46	2300819	G	A	31	31	28	90	469171526	0.1644329	784048583	2014	NA	2013	NA	1	2013	NA	1	1	CGC	0	1	1	0	1	CpG-TpG
7	3	M022875	M032002	M026985	Super-Scaffold_49	2107773	C	T	31	31	28	90	469171526	0.1644329	784048583	2014	NA	2013	NA	1	2013	NA	1	1	TCG	0	2	2	0	1	CpG-TpG
8	1	M026276	M022581	M026260	Super-Scaffold_3	18284935	C	A	73.1578	70.7918	66.2681	210.2177	896539850	0.018897625	1759194753	2011	NA	NA	NA	NA	2010	2010	1	1	ACC	0	2	2	0	0	C-A
8	1	M026276	M022581	M026260	Super-Scaffold_14	14467835	A	G	73.1578	70.7918	66.2681	210.2177	896539850	0.018897625	1759194753	2011	NA	NA	NA	NA	2010	2010	1	1	TAT	0	1	1	0	0	T-C
8	1	M026276	M022581	M026260	Super-Scaffold_22	17425634	G	A	73.1578	70.7918	66.2681	210.2177	896539850	0.018897625	1759194753	2011	NA	NA	NA	NA	2010	2010	1	1	GGG	0	1	1	0	0	C-T
8	1	M026276	M022581	M026260	Super-Scaffold_40	1895859	G	A	73.1578	70.7918	66.2681	210.2177	896539850	0.018897625	1759194753	2011	NA	NA	NA	NA	2010	2010	1	1	TGG	0	1	1	0	0	C-T
8	1	M026276	M022581	M026260	Super-Scaffold_44	3418953	C	T	73.1578	70.7918	66.2681	210.2177	896539850	0.018897625	1759194753	2011	NA	NA	NA	NA	2010	2010	1	1	ACG	0	1	1	0	1	CpG-TpG
8	1	M026276	M022581	M026260	Super-Scaffold_45	31029825	G	T	73.1578	70.7918	66.2681	210.2177	896539850	0.018897625	1759194753	2011	NA	NA	NA	NA	2010	2010	1	1	GGG	0	1	1	0	0	C-A
8	1	M026276	M022581	M026260	Super-Scaffold_46	18523853	C	T	73.1578	70.7918	66.2681	210.2177	896539850	0.018897625	1759194753	2011	NA	NA	NA	NA	2010	2010	1	1	ACG	0	2	2	0	1	CpG-TpG
8	1	M026276	M022581	M026260	Super-Scaffold_48	1596261	T	A	73.1578	70.7918	66.2681	210.2177	896539850	0.018897625	1759194753	2011	NA	NA	NA	NA	2010	2010	1	1	TTC	0	0	0	0	0	T-A
8	1	M026276	M022581	M026260	Super-Scaffold_20000042	7258955	T	C	73.1578	70.7918	66.2681	210.2177	896539850	0.018897625	1759194753	2011	NA	NA	NA	NA	2010	2010	1	1	ATT	0	1	1	0	0	T-C
9	1	M032330	M026075	M032230	Super-Scaffold_2	16184827	G	A	62.0179	93.1437	75.2315	230.3931	899286403	0.042153226	1722757159	2015	NA	NA	NA	NA	2011	2014	4	1	AGA	0	0	0	0	0	C-T
9	1	M032330	M026075	M032230	Super-Scaffold_10	20119000	T	C	62.0179	93.1437	75.2315	230.3931	899286403	0.042153226	1722757159	2015	NA	NA	NA	NA	2011	2014	4	1	ATT	0	1	1	0	0	T-C
9	1	M032330	M026075	M032230	Super-Scaffold_18	33545258	A	T	62.0179	93.1437	75.2315	230.3931	899286403	0.042153226	1722757159	2015	NA	NA	NA	NA	2011	2014	4	1	AAG	0	1	1	0	0	T-A
9	1	M032330	M026075	M032230	Super-Scaffold_40	9275491	G	T	62.0179	93.1437	75.2315	230.3931	899286403	0.042153226	1722757159	2015	NA	NA	NA	NA	2011	2014	4	1	TGA	0	0	0	0	0	C-A
9	1	M032330	M026075	M032230	Super-Scaffold_41	11131932	C	T	62.0179	93.1437	75.2315	230.3931	899286403	0.042153226	1722757159	2015	NA	NA	NA	NA	2011	2014	4	1	ACG	0	2	2	0	1	CpG-TpG
4	1	877566	871960	878735	Super-Scaffold_33	3160976	C	T	70.3845	64.1259	78.1507	212.6611	895987701	0.031415017	1735680463	1998	1994	NA	4	NA	NA	1996	4	2	ACG	0	0	0	0	1	CpG-TpG
9	1	M032330	M026075	M032230	Super-Scaffold_17	1986441	T	C	62.0179	93.1437	75.2315	230.3931	899286403	0.042153226	1722757159	2015	NA	NA	NA	NA	2011	2014	4	1	TTT	0	2	2	0	0	T-C
9	1	M032330	M026075	M032230	Super-Scaffold_22	19273065	G	A	62.0179	93.1437	75.2315	230.3931	899286403	0.042153226	1722757159	2015	NA	NA	NA	NA	2011	2014	4	1	TGT	0	1	1	0	0	C-T
9	1	M032330	M026075	M032230	Super-Scaffold_33	3921770	G	C	62.0179	93.1437	75.2315	230.3931	899286403	0.042153226	1722757159	2015	NA	NA	NA	NA	2011	2014	4	1	GGA	0	0	0	0	0	C-G
